# Evaluating Human Autosomal Loci for Sexually Antagonistic Viability Selection in Two Large Biobanks

**DOI:** 10.1101/2020.03.26.009670

**Authors:** Katja R. Kasimatis, Abin Abraham, Peter L. Ralph, Andrew D. Kern, John A. Capra, Patrick C. Phillips

## Abstract

Sex and sexual differentiation are ubiquitous across the tree of life. Because females and males often have substantially different functional requirements, we expect selection to differ between the sexes. Recent studies in diverse species, including humans, suggest sexually antagonistic viability selection creates allele frequency differences between the sexes at many different loci. However, theory and population-level simulations indicate that sex-specific differences in viability would need to be very extreme in order to produce and maintain reported levels of between-sex allelic differentiation. We address this paradox between theoretical predictions and empirical observations by evaluating evidence for sexually antagonistic viability selection on autosomal loci in humans using the largest cohort to date (UK Biobank, n=438,427) along with a second large, independent cohort (BioVU, n=93,864). We performed association tests between genetically ascertained sex and genotypes. Although we found dozens of genome-wide significant associations, none replicated across samples. Moreover, closer inspection revealed that all associations are likely due to cross-hybridization with sex chromosome regions during genotyping. We report loci with potential for mis-hybridization found on commonly used genotyping platforms that should be carefully considered in future genetic studies of sex-specific differences. Despite being well-powered to detect allele frequency differences of up to 0.8% between the sexes, we do not detect evidence for this signature of sexually antagonistic viability selection on autosomal variation. These findings suggest a lack of strong ongoing sexually antagonistic viability selection acting on single locus autosomal variation in humans.
