## Supplementary material for "Evaluating Human Autosomal Loci for Sexually Antagonistic Viability Selection in Two Large Biobanks": Kasimatis_Abraham_Supplements: TableS1_gwas_significant_hits.xlsx

### Sheet: README
Summary statistics for genome-wide significant SNPs, including those removed for uneven missing rate between the sexes.
STUDY		Vanderbilt Biobank (BioVU) or UK Biobank (UKB)
CHR		chromosome
SNP		SNP
BP		basepair position
A1		minor allele
MALE_HOM1		counts of minor allele homozygote genotype calls in males
MALE_HET		counts of heterozygote genotype calls in males
MALE_HOM2		counts of major allele homozygote genotype calls in males
MALE_MISSING		number of missing genotypes in males as reported by Plink
FEM_HOM1		counts of minor allele homozygote genotype calls in females
FEM_HET		counts of heterozygote genotype calls in females
FEM_HOM2		counts of major allele homozygote genotype calls in females
FEM_MISSING		number of missing genotypes in females as reported by Plink
MISSING_PVAL		p-value from Fisher's Exact Test comparing proportions of missing genotypes between females and males as reported by Plink
HOM1_PVAL		p-value for a binomial test for the proportion of minor allele homozygotes (of either sex) being equal to the marginal allele frequency squared
OR		maximum odds ratio
STAT		t-statistic
ASSOC_PVAL		p-value from the logistic regression

### Sheet: biobank_snp_table
STUDY	CHR	SNP	BP	A1	MALE_HOM1	MALE_HET	MALE_HOM2	MALE_MISSING	FEM_HOM1	FEM_HET	FEM_HOM2	FEM_MISSING	MISSING_PVAL	HOM1_PVAL	OR	STAT	ASSOC_PVAL
biovu	3	rs9870157	16652240	T	2	14481	12980	28	3270	14703	16273	23	0.159	1.31e-190	1.31	19.33	2.82e-83
biovu	7	rs145369881	100351596	T	0	1048	25947	496	0	1025	32479	765	0.000196	1.94e-08	0.78	-5.527	3.25e-08
biovu	7	rs77638744	121147858	A	7	6308	20949	227	587	7538	25972	172	8.41e-07	2.65e-31	1.12	6.403	1.52e-10
biovu	13	rs9508454	20119336	C	2	11907	15538	44	2097	12506	19644	22	0.000429	1.08e-119	1.19	11.7	1.26e-31
biovu	14	rs1048990	35761675	G	3	8424	19030	34	1040	9726	23489	14	0.000368	7.42e-61	1.16	9.266	1.94e-20
ukb	1	rs75745570	162075684	T	0	18212	197688	3160	0	20101	235065	3507	0.0112	0	0.92	-7.477	7.6e-14
ukb	4	rs114928327	88457099	T	0	15255	174386	33837	0	16180	207441	41192	6.48e-05	1.57e-260	0.89	-9.669	4.09e-22
ukb	10	rs11598874	39006198	T	0	20666	198335	4477	0	26021	233313	5479	0.106	0	1.07	7.039	1.94e-12
ukb	11	rs11032483	4515024	T	0	8147	212648	2683	0	11973	249819	3021	0.0542	7.66e-92	1.25	15.41	1.33e-53
ukb	11	rs75212444	34104213	T	0	6903	213948	2627	1	7229	254713	2870	0.00251	1.23e-43	0.88	-7.327	2.35e-13
ukb	12	rs7298104	118926685	T	0	8993	208850	5635	0	9733	248201	6879	0.0945	9.11e-81	0.91	-6.191	5.97e-10
ukb	19	rs116890400	53535248	A	0	5806	216066	1606	0	6069	257112	1632	1.23e-05	2.68e-32	0.88	-6.803	1.02e-11
ukb	21	rs73196350	18068575	A	1	18037	201121	4319	1	20092	239891	4829	0.00517	0	0.94	-6.213	5.19e-10
ukb	1	rs72670911	39075209	A	0	4578	163815	50667	0	6647	193616	58410	6.75e-06	7.71e-38	1.227	10.48	1.12e-25
ukb	1	rs2136093	90875888	T	18384	87419	105351	7906	21916	104457	121496	10804	5.32e-24	0.242	1.026	5.484	4.15e-08
ukb	1	rs12755128	155591625	G	2321	46064	152713	17962	4146	54726	181026	18775	5.6e-34	1.24e-25	1.046	6.961	3.38e-12
ukb	1	rs12731609	175894037	C	12559	79374	112719	14408	13387	93584	133245	18457	2.87e-14	2.28e-53	0.9729	-5.517	3.44e-08
ukb	1	rs12749856	201131640	T	11149	67966	108027	31918	13460	83308	126107	35798	5.36e-13	0.742	1.031	5.953	2.63e-09
ukb	1	rs17492329	202461103	C	11210	82055	123181	2614	16043	96467	145252	911	2.39e-257	1.88e-17	1.04	8.136	4.08e-16
ukb	1	rs6427952	202492418	A	48700	110057	54931	5372	57376	129553	68404	3340	4.13e-196	2.48e-21	0.9743	-6.181	6.36e-10
ukb	1	rs114291166	240370702	G	0	12440	203642	2978	0	13611	241140	3922	5.8e-06	2.37e-157	0.919	-6.6	4.1e-11
ukb	1	rs76712070	243050615	G	0	21382	192923	4755	0	30522	225057	3094	2.14e-153	0	1.225	21.43	6.36e-102
ukb	1	rs2491862	243106784	C	48137	109382	58972	2569	56138	129081	72781	673	0	0.000215	0.9711	-7.068	1.58e-12
ukb	2	rs79025787	88178259	A	14232	81427	120332	3075	11758	97647	142958	6379	4.98e-156	8.87e-55	0.9209	-16.85	1.06e-63
ukb	2	rs115150096	170974626	A	1	13461	202583	3021	0	14493	240100	4149	1.85e-10	1.62e-178	0.9048	-8.086	6.18e-16
ukb	2	rs1303828	185355598	T	4311	47929	129643	37183	5246	59719	151604	42173	4.5e-10	4.74e-08	1.051	8.025	1.02e-15
ukb	3	rs11710967	16640075	C	2006	51254	168202	2016	4630	60561	198915	707	2.57e-198	4.18e-61	1.071	11.06	1.94e-28
ukb	3	rs116763244	165719679	A	0	11001	210715	1762	0	12151	250917	1745	9.55e-08	8.09e-121	0.9273	-5.582	2.38e-08
ukb	4	rs13117803	39542641	A	5087	72030	141441	4920	10879	84441	168792	701	0	1.38e-77	1.091	16.39	2.27e-60
ukb	4	rs74863689	61469501	A	0	19753	183293	20432	0	24678	213903	26232	1.48e-19	0	1.076	7.252	4.12e-13
ukb	4	rs72641554	64366362	A	101	8711	209228	5438	136	11530	244769	8378	1.44e-53	0.776	1.126	8.361	6.23e-17
ukb	4	rs62306016	70243367	C	3444	52935	162444	4655	5279	63223	191784	4527	1.3e-21	2e-10	1.045	7.397	1.4e-13
ukb	4	rs11932211	189359650	T	0	14018	207322	2138	0	18255	241062	5496	7.72e-226	3.21e-236	1.101	8.093	5.84e-16
ukb	5	rs77027000	63110262	T	0	11389	202676	5030	1	11975	242805	3961	1.9e-83	1.01e-124	0.8723	-10.15	3.24e-24
ukb	5	rs4571441	104435376	T	65	5369	209679	3982	68	5516	250055	3103	3.53e-69	1	0.869	-7.33	2.29e-13
ukb	6	rs75894238	10128350	A	0	9837	207975	5666	0	9808	247482	7523	5.01e-11	5.49e-89	0.8346	-12.37	3.59e-35
ukb	6	rs2523933	29932292	T	21562	94026	105490	2400	22833	112294	126187	3499	2.49e-15	0.000128	0.9647	-8.066	7.27e-16
ukb	6	rs3094144	30000520	C	54549	109102	57050	2777	60322	132338	67359	4794	1.65e-58	0.0245	0.9662	-8.347	7.01e-17
ukb	6	rs3734837	30080036	A	4932	54028	155136	9382	5987	66149	177363	15314	1.41e-141	0.666	1.06	9.932	3.01e-23
ukb	6	rs6568472	107510585	G	48553	110680	59936	4309	60670	129529	70653	3961	2.55e-31	0.122	1.029	6.827	8.64e-12
ukb	6	rs113562373	127614446	C	74	10181	204346	8877	112	13188	239002	12511	1.08e-37	4.72e-13	1.112	7.918	2.41e-15
ukb	6	rs6569673	130627814	T	9545	61751	122194	29988	11845	76077	143174	33717	1.35e-12	1	1.036	6.5	8.04e-11
ukb	7	rs74675632	9201749	T	465	17892	185918	19203	625	22349	217970	23869	2.36e-07	0.994	1.067	6.467	1e-10
ukb	7	rs3800962	18066569	A	39577	107280	75309	1312	40811	128614	90368	5020	0	1.12e-06	0.9401	-14.64	1.55e-48
ukb	7	rs76083184	40416437	T	0	24327	171948	27203	0	30684	198490	35639	7.73e-41	0	1.094	9.703	2.92e-22
ukb	7	rs7432	42977342	T	798	23007	197927	1746	941	28744	231667	3461	9.69e-73	1	1.06	6.574	4.88e-11
ukb	7	rs79236716	46465748	T	0	5503	212297	5678	0	7913	249372	7528	8.26e-11	7.2e-42	1.231	11.64	2.72e-31
ukb	7	rs78017395	80018204	T	21	5320	187717	30420	4	5448	226399	32962	1.83e-33	1.1e-09	0.8462	-8.58	9.46e-18
ukb	7	rs76096317	91211177	A	0	5797	213752	3929	0	7728	250010	7075	9.72e-104	2.39e-42	1.138	7.312	2.63e-13
ukb	7	rs1860150	139167934	T	45515	96243	47854	33866	55045	115985	55194	38589	1.24e-08	3.93e-15	1.028	6.146	7.94e-10
ukb	8	rs117679919	23100602	T	0	3544	177610	42324	1	4853	207676	52283	1.33e-12	1.6e-18	1.178	7.307	2.74e-13
ukb	9	rs78912274	11274294	G	389	17684	202295	3110	490	23066	235982	5275	4.36e-59	0.0204	1.112	10.58	3.64e-26
ukb	9	rs1075654	136928276	A	2430	42332	170109	8607	2767	48127	210031	3888	0	0.0206	0.9298	-10.83	2.45e-27
ukb	10	rs17399746	6876020	A	165	10348	212167	798	205	12919	249856	1833	4.2e-59	1	1.082	5.933	2.98e-09
ukb	10	rs10885997	118397971	G	37164	106051	78050	2213	38554	127646	91741	6872	0	3.09e-11	0.9569	-10.42	2.06e-25
ukb	11	rs34701876	70212333	G	9	9548	209573	4348	12	12224	244507	8070	9.23e-134	1.16e-78	1.101	6.888	5.65e-12
ukb	11	rs74415847	99326849	A	62	8174	198194	17048	65	10639	231082	23027	6.97e-42	7.1e-09	1.112	7.138	9.5e-13
ukb	11	rs1790186	118846355	T	0	20966	191835	10677	0	25712	224095	15006	6.19e-44	0	1.061	5.916	3.3e-09
ukb	12	rs74975458	18044653	T	1	5430	185226	32821	0	5804	221820	37189	1.74e-10	1.22e-31	0.8958	-5.738	9.57e-09
ukb	12	rs117581727	19002330	T	0	11641	194619	17218	0	16041	226062	22710	1.48e-28	2.2e-186	1.191	13.9	6.05e-44
ukb	12	rs17096606	38532743	G	37	22586	199976	879	889	26493	235712	1719	3.02e-35	9.8e-33	1.06	6.234	4.54e-10
ukb	12	rs79387839	103696182	G	4272	58257	158170	2779	6537	70077	185707	2492	2.74e-24	1.98e-15	1.061	10.38	3.13e-25
ukb	13	rs3933766	20110195	G	785	48293	167091	1313	3776	54850	197950	350	6.09e-169	4.63e-167	1.064	9.535	1.5e-21
ukb	14	rs78639510	43817027	T	0	15753	199024	8701	0	20205	233515	11093	1.74e-07	1.08e-300	1.093	8.014	1.11e-15
ukb	15	rs1490078	29303531	A	7268	50824	136705	28681	9195	62926	157389	35303	2.82e-07	1	1.053	8.675	4.14e-18
ukb	15	rs113007156	54653854	T	140	15056	180896	27386	159	14835	221666	28153	1.15e-70	2.16e-29	0.8121	-17.65	1.08e-69
ukb	15	rs77967925	61650493	A	0	3697	184211	35570	0	5236	214840	44737	4.13e-20	5.84e-22	1.218	9.058	1.33e-19
ukb	15	rs9652490	77963887	G	11792	79003	128089	4594	12794	92243	153358	6418	5.26e-18	1.17e-08	0.9602	-8.218	2.06e-16
ukb	15	rs112807160	84823096	C	0	12899	176850	33729	329	19602	209459	35423	1.09e-65	1.68e-45	1.324	24.14	1.04e-128
ukb	15	rs55786559	85077738	A	390	24116	189995	8977	1016	29438	224680	9679	5.1e-11	4.15e-13	1.072	7.857	3.92e-15
ukb	15	rs75932209	85890858	T	0	5584	217083	811	23	7226	256834	730	6.76e-08	1.67e-15	1.106	5.567	2.59e-08
ukb	18	rs77759352	19521256	A	2	14339	203637	5500	0	14576	244330	5907	1.15e-07	2.98e-186	0.8463	-13.7	1e-42
ukb	18	rs2048485	42090667	C	2599	55534	161951	3394	5742	67128	190298	1645	2.2e-211	1.7e-70	1.095	15.2	3.48e-52
ukb	18	rs72909602	42487520	T	0	7872	206110	9496	1	8380	243968	12464	1.39e-14	3.98e-60	0.9019	-6.45	1.12e-10
ukb	18	rs78798269	57744516	T	1	16504	174757	32216	0	18811	212054	33948	3.86e-59	0	0.9369	-5.826	5.68e-09
ukb	19	rs35425941	53255465	T	0	12326	197089	14063	0	13236	235850	15727	2.66e-07	1.38e-155	0.8979	-8.339	7.47e-17
ukb	19	rs12609654	58868480	T	36365	91704	53010	42399	41317	109919	67231	46346	3.49e-40	1.42e-16	0.9493	-11.34	8.6e-30
