## Supplementary material for "Evaluating Human Autosomal Loci for Sexually Antagonistic Viability Selection in Two Large Biobanks": Kasimatis_Abraham_Supplements: TableS2_HWE_genotype_counts.xlsx

### Sheet: README
Genome-wide significant variants associated with genetic sex in BioVU and UK Biobank with Hardy-Weinberg Equilibrium.
CHR	Chromosome code
SNP	Variant identifier
TEST*	Type of test: one of {'ALL', 'AFF', 'UNAFF', 'ALL(QT)', 'ALL(NP)'}
A1	Allele 1 (usually minor)
A2	Allele 2 (usually major)
GENO	'/'-separated genotype counts (A1 hom, het, A2 hom)
O(HET)	Observed heterozygote frequency
E(HET)	Expected heterozygote frequency
P	Hardy-Weinberg equilibrium exact test p-value

### Sheet: UKBB_sigSNP_HWE
CHR	SNP	TEST	A1	A2	GENO (A1A1/A1A2/A2A2)	O.HET.	E.HET.	P
1	rs75745570	ALL	T	G	0/38320/432826	0.08133	0.07803	0
1	rs75745570	FEMALE	T	G	0/20101/235065	0.07878	0.07567	1.207e-179
1	rs75745570	MALE	T	G	0/18212/197688	0.08435	0.0808	7.273e-175
4	rs114928327	ALL	T	C	0/31438/381898	0.07606	0.07317	1.421e-270
4	rs114928327	FEMALE	T	C	0/16180/207441	0.07235	0.06974	1.704e-132
4	rs114928327	MALE	T	C	0/15255/174386	0.08044	0.07721	2.014e-139
10	rs11598874	ALL	T	C	0/46696/431722	0.09761	0.09284	0
10	rs11598874	FEMALE	T	C	0/26021/233313	0.1003	0.0953	2.683e-299
10	rs11598874	MALE	T	C	0/20666/198335	0.09436	0.08991	7.104e-223
11	rs11032483	ALL	T	C	0/20124/462549	0.04169	0.04082	1.715e-93
11	rs11032483	FEMALE	T	C	0/11973/249819	0.04573	0.04469	1.955e-61
11	rs11032483	MALE	T	C	0/8147/212648	0.0369	0.03622	6.638e-34
11	rs75212444	ALL	T	C	1/14133/468743	0.02927	0.02884	3.094e-44
11	rs75212444	FEMALE	T	C	1/7229/254713	0.0276	0.02722	6.449e-21
11	rs75212444	MALE	T	C	0/6903/213948	0.03126	0.03077	2.668e-24
12	rs7298104	ALL	T	G	0/18728/457134	0.03936	0.03858	2.533e-82
12	rs7298104	FEMALE	T	G	0/9733/248201	0.03773	0.03702	3.874e-41
12	rs7298104	MALE	T	G	0/8993/208850	0.04128	0.04043	7.776e-42
19	rs116890400	ALL	A	G	0/11877/473261	0.02448	0.02418	1.501e-32
19	rs116890400	FEMALE	A	G	0/6069/257112	0.02306	0.02279	5.132e-16
19	rs116890400	MALE	A	G	0/5806/216066	0.02617	0.02583	2.243e-17
21	rs73196350	ALL	A	C	2/38135/441092	0.07958	0.07642	0
21	rs73196350	FEMALE	A	C	1/20092/239891	0.07728	0.0743	1.889e-173
21	rs73196350	MALE	A	C	1/18037/201121	0.0823	0.07892	3.975e-166

### Sheet: biovu_sigSNP_HWE
CHR	SNP	TEST	A1	A2	GENO (A1A1/A1A2/A2A2)	O(HET)	E(HET)	P
3	JHU_3.16652239	ALL	T	C	3272/29184/29253	0.4729	0.4114	4.145e-320
3	JHU_3.16652239	FEMALE	T	C	3270/14703/16273	0.4293	0.4279	0.5402
3	JHU_3.16652239	MALE	T	C	2/14481/12980	0.5273	0.3883	0
7	rs145369881	ALL	T	C	0/2073/58426	0.03427	0.03368	2.8e-08
7	rs145369881	FEMALE	T	C	0/1025/32479	0.03059	0.03013	0.0005747
7	rs145369881	MALE	T	C	0/1048/25947	0.03882	0.03807	5.52e-05
7	rs77638744	ALL	A	G	594/13846/46921	0.2256	0.215	4.5e-38
7	rs77638744	FEMALE	A	G	587/7538/25972	0.2211	0.2229	0.1351
7	rs77638744	MALE	A	G	7/6308/20949	0.2314	0.205	4.59e-166
13	JHU_13.20119335	ALL	C	A	2099/24413/35182	0.3957	0.3562	1.24e-179
13	JHU_13.20119335	FEMALE	C	A	2097/12506/19644	0.3652	0.3687	0.07263
13	JHU_13.20119335	MALE	C	A	2/11907/15538	0.4338	0.3398	0
14	14:35761675-C-G	ALL	G	C	1043/18150/42519	0.2941	0.2741	3.48e-80
14	14:35761675-C-G	FEMALE	G	C	1040/9726/23489	0.2839	0.2853	0.3888
14	14:35761675-C-G	MALE	G	C	3/8424/19030	0.3068	0.2599	0
	Multiple SNP Names:
	{'JHU_3.16652239' :'rs9870157',
	'JHU_13.20119335' :'rs9508454',
	'14:35761675-C-G' :'rs1048990'}
