## Supplementary material for "Evaluating Human Autosomal Loci for Sexually Antagonistic Viability Selection in Two Large Biobanks": Kasimatis_Abraham_Supplements: TableS8_uk_var_w_missingness_best_blatscore_xy.tsv

targetChr	targetStart	targetEnd	queryName	score	per_identity	q.start	q.end	q.length	bim_mapped_rsID	pass_blat_filters
chrX	107626996	107627052	seq_a,AX-11129392,Affx-2583060,rs10885997,10:118397971,A,G,rs10885997:0-56	54	98.3	0	56	56	rs10885997	True
chrY	27555403	27555474	seq_a,AX-37729227,Affx-36000258,rs112807160,15:84823096,A,C,rs112807160:0-71	69	98.6	0	71	71	rs112807160	True
chrX	26522718	26522822	seq_a,AX-83475904,Affx-7869201,rs114291166,1:240370702,A,G,rs114291166:0-71	64	95.8	0	71	71	rs114291166	True
chrX	72879755	72879817	seq_b,AX-37939899,Affx-36403772,rs115150096,2:170974626,A,G,rs115150096:0-63	59	93.6	0	63	63	rs115150096	True
chrX	69088945	69089016	seq_b,AX-34153947,Affx-21595736,rs116763244,3:165719679,A,G,rs116763244:0-71	59	91.6	0	71	71	rs116763244	True
chrY	26952662	26952733	seq_b,AX-11169579,Affx-21583197,rs11710967,3:16640075,T,C,rs11710967:0-71	65	95.8	0	71	71	rs11710967	True
chrX	145946082	145946163	seq_a,AX-36575561,Affx-31932962,rs117679919,8:23100602,T,C,rs117679919:0-71	57	95.3	0	71	71	rs117679919	True
chrX	120218230	120218301	seq_a,AX-34745037,Affx-24141464,rs11932211,4:189359650,T,C,rs11932211:0-71	63	94.4	0	71	71	rs11932211	True
chrX	146959693	146959740	seq_b,AX-30258195,Affx-5919644,rs12731609,1:175894037,C,G,rs12731609:0-45	31	94.3	0	45	45	rs12731609	True
chrX	47239130	47239182	seq_b,AX-30415129,Affx-6556545,rs12749856,1:201131640,T,C,rs12749856:19-71	42	90.4	19	71	52	rs12749856	True
chrX	93125895	93125961	seq_a,AX-39099031,Affx-5404796,rs12755128,1:155591625,A,G,rs12755128:0-66	54	91.0	0	66	66	rs12755128	True
chrY	20052683	20052754	seq_b,AX-41473475,Affx-24459639,rs13117803,4:39542641,A,G,rs13117803:0-71	59	91.6	0	71	71	rs13117803	True
chrY	20488646	20488707	seq_a,AX-30729733,Affx-7827223,rs17096606,12:38532743,A,G,rs17096606:10-71	55	95.1	10	71	61	rs17096606	True
chrX	44019512	44019552	seq_a,AX-38864189,Affx-3549970,rs17399746,10:6876020,A,G,rs17399746:7-47	32	90.0	7	47	40	rs17399746	True
chrY	25533966	25534037	seq_b,AX-39252991,Affx-6581632,rs17492329,1:202461103,T,C,rs17492329:0-71	65	95.8	0	71	71	rs17492329	True
chrX	129508518	129508589	seq_b,AX-83065229,Affx-15511860,rs2136093,1:90875888,T,C,rs2136093:0-71	57	90.2	0	71	71	rs2136093	True
chrY	13963287	13963358	seq_a,AX-11394759,Affx-7948510,rs2491862,1:243106784,T,C,rs2491862:0-71	69	98.6	0	71	71	rs2491862	True
chrX	65015055	65015456	seq_b,AX-11433083,Affx-28422094,rs3094144,6:30000520,A,C,rs3094144:1-67	58	95.4	1	67	66	rs3094144	True
chrY	21458052	21458128	seq_a,AX-32784021,Affx-16139658,rs35425941,19:53255465,T,C,rs35425941:0-71	55	93.8	0	71	71	rs35425941	True
chrX	106890932	106890993	seq_a,AX-11481663,Affx-30131538,rs3800962,7:18066569,A,C,rs3800962:10-71	53	93.5	10	71	61	rs3800962	True
chrY	28621716	28621787	seq_a,AX-39575131,Affx-9044016,rs3933766,13:20110195,A,G,rs3933766:0-71	65	95.8	0	71	71	rs3933766	True
chrY	28064807	28064855	seq_a,AX-14822981,Affx-25291412,rs4571441,5:104435376,T,C,rs4571441:23-71	42	93.8	23	71	48	rs4571441	True
chrY	27666117	27666188	seq_b,AX-31734381,Affx-12089397,rs55786559,15:85077738,A,G,rs55786559:0-71	67	97.2	0	71	71	rs55786559	True
chrY	18525800	18526038	seq_b,AX-34914687,Affx-24860982,rs62306016,4:70243367,T,C,rs62306016:0-71	61	94.4	0	71	71	rs62306016	True
chrY	25565210	25565285	seq_a,AX-30422441,Affx-6581967,rs6427952,1:202492418,A,G,rs6427952:0-70	67	98.6	0	70	70	rs6427952	True
chrX	53365375	53365579	seq_a,AX-35495017,Affx-27413256,rs6568472,6:107510585,A,G,rs6568472:0-71	53	90.8	0	71	71	rs6568472	True
chrX	18851457	18851511	seq_a,AX-31225957,Affx-9937614,rs72670911,1:39075209,A,G,rs72670911:5-59	50	96.3	5	59	54	rs72670911	True
chrX	53835253	53835323	seq_b,AX-42206183,Affx-30471638,rs7432,7:42977342,T,C,rs7432:1-71	66	97.2	1	71	70	rs7432	True
chrX	111826473	111826531	seq_a,AX-37553265,Affx-35673913,rs74415847,11:99326849,A,G,rs74415847:9-62	43	97.9	9	62	53	rs74415847	True
chrX	115153957	115154017	seq_b,AX-36360543,Affx-31093805,rs74675632,7:9201749,T,C,rs74675632:10-70	48	90.0	10	70	60	rs74675632	True
chrX	83344329	83344371	seq_b,AX-34884221,Affx-24744387,rs74863689,4:61469501,A,G,rs74863689:29-71	38	95.3	29	71	42	rs74863689	True
chrX	6180953	6181024	seq_a,AX-35479063,Affx-27290512,rs75894238,6:10128350,A,G,rs75894238:4-63	46	91.1	4	63	59	rs75894238	True
chrY	26419873	26419944	seq_a,AX-31736765,Affx-12099814,rs75932209,15:85890858,T,C,rs75932209:0-71	69	98.6	0	71	71	rs75932209	True
chrY	13906974	13907045	seq_a,AX-37448481,Affx-35476222,rs76712070,1:243050615,A,G,rs76712070:0-71	69	98.6	0	71	71	rs76712070	True
chrX	50879067	50879128	seq_a,AX-35378447,Affx-26816589,rs77027000,5:63110262,T,C,rs77027000:10-71	51	91.9	10	71	61	rs77027000	True
chrX	80625137	80625177	seq_b,AX-32392873,Affx-14609350,rs77759352,18:19521256,A,C,rs77759352:5-45	32	90.0	5	45	40	rs77759352	True
chrX	86536495	86536552	seq_b,AX-31367983,Affx-10526250,rs78639510,14:43817027,T,C,rs78639510:8-65	47	91.3	8	65	57	rs78639510	True
chrX	143242879	143242950	seq_b,AX-33939405,Affx-20650737,rs79025787,2:88178259,A,G,rs79025787:0-71	69	98.6	0	71	71	rs79025787	True
